# Redirecting cytotoxic lymphocytes to breast cancer tumors via metabolite-sensing receptors

**DOI:** 10.1101/2025.03.21.644686

**Authors:** Young-Min Kim, Reece V. Akana, Chang Sun, Olivia Laveroni, Livnat Jerby

## Abstract

Insufficient infiltration of cytotoxic lymphocytes to solid tumors limits the efficacy of immunotherapies and cell therapies. Here, we report a programmable mechanism to mobilize Natural Killer (NK) and T cells to breast cancer tumors by engineering these cells to express orphan and metabolite-sensing G protein-coupled receptors (GPCRs). First, in vivo and in vitro CRISPR activation screens in NK-92 cells identified *GPR183*, *GPR84*, *GPR34*, *GPR18*, *FPR3*, and *LPAR2* as top enhancers of both tumor infiltration and chemotaxis to breast cancer. These genes equip NK and T cells with the ability to sense and migrate to chemoattracting metabolites such as 7α,25-dihydroxycholesterol and other factors released from breast cancer. Based on Perturb-seq and functional investigations, GPR183 also enhances effector functions, such that engineering NK and CAR NK cells to express GPR183 enhances their ability to migrate to, infiltrate, and control breast cancer tumors. Our study uncovered metabolite-based tumor immune recruitment mechanisms, opening avenues for spatially targeted cell therapies.
