## Supplementary Table 5 for "Redirecting cytotoxic lymphocytes to breast cancer tumors via metabolite-sensing receptors"

### Sheet: s5a_Presto-Tango_GPCRs
PRESTO-Tango constructs
Name	Insert Sequence
GPR183-Tango	TCCATTTCAGGTGTCGTGAGGCCACCATGAAGACGATCATCGCCCTGAGCTACATCTTCTGCCTGGTATTCGCCGACTACAAGGACGATGATGACGCCAGCATCGATATGGATATACAAATGGCAAACAATTTTACTCCGCCCTCTGCAACTCCTCAGGGAAATGACTGTGACCTCTATGCACATCACAGCACGGCCAGGATAGTAATGCCTCTGCATTACAGCCTCGTCTTCATCATTGGGCTCGTGGGAAACTTACTAGCCTTGGTCGTCATTGTTCAAAACAGGAAAAAAATCAACTCTACCACCCTCTATTCAACAAATTTGGTGATTTCTGATATACTTTTTACCACCGCTTTGCCTACACGAATAGCCTACTATGCAATGGGCTTTGACTGGA…
GPR34-Tango	TCCATTTCAGGTGTCGTGAGGCCACCATGAAGACGATCATCGCCCTGAGCTACATCTTCTGCCTGGTATTCGCCGACTACAAGGACGATGATGACGCCAGCATCGATATGAGAAGTCATACCATAACAATGACGACAACTTCAGTCAGCAGCTGGCCTTACTCCTCCCACAGAATGCGCTTTATAACCAATCATAGCGACCAACCGCCACAAAACTTCTCAGCAACACCAAATGTTACTACCTGTCCCATGGATGAAAAATTGCTATCTACTGTGTTAACCACATCCTACTCTGTTATTTTCATCGTGGGACTGGTTGGGAACATAATCGCCCTCTATGTATTTCTGGGTATTCACCGTAAAAGAAATTCCATTCAAATTTATCTACTTAACGTAGCCA…
CXCR2-Tango	TCCATTTCAGGTGTCGTGAGGCCACCATGAAGACGATCATCGCCCTGAGCTACATCTTCTGCCTGGTATTCGCCGACTACAAGGACGATGATGACGCCAGCATCGATATGGAAGATTTTAACATGGAGAGTGACAGCTTTGAAGATTTCTGGAAAGGTGAAGATCTTAGTAATTACAGTTACAGCTCTACCCTGCCCCCTTTTCTACTAGATGCCGCCCCATGTGAACCAGAATCCCTGGAAATCAACAAGTATTTTGTGGTCATTATCTATGCCCTGGTATTCCTGCTGAGCCTGCTGGGAAACTCCCTCGTGATGCTGGTCATCTTATACAGCAGGGTCGGCCGCTCCGTCACTGATGTCTACCTGCTGAACCTAGCCTTGGCCGACCTACTCTTTG…
C5AR1-Tango	TCCATTTCAGGTGTCGTGAGGCCACCATGAAGACGATCATCGCCCTGAGCTACATCTTCTGCCTGGTATTCGCCGACTACAAGGACGATGATGACGCCAGCATCGATATGGACTCCTTCAATTATACCACCCCTGATTATGGGCACTATGATGACAAGGATACCCTGGACCTCAACACCCCTGTGGATAAAACTTCTAACACGCTGCGTGTTCCAGACATCCTGGCCTTGGTCATCTTTGCAGTCGTCTTCCTGGTGGGAGTGCTGGGCAATGCCCTGGTGGTCTGGGTGACGGCATTCGAGGCCAAGCGGACCATCAATGCCATCTGGTTCCTCAACTTGGCGGTAGCCGACTTCCTCTCCTGCCTGGCGCTGCCCATCTTGTTCACGTCCATTGTAC…
GPR84-Tango	TCCATTTCAGGTGTCGTGAGGCCACCATGAAGACGATCATCGCCCTGAGCTACATCTTCTGCCTGGTATTCGCCGACTACAAGGACGATGATGACGCCAGCATCGATATGTGGAACAGCTCTGACGCCAACTTCTCCTGCTACCATGAGTCTGTGCTGGGCTATCGTTATGTTGCAGTTAGCTGGGGGGTGGTGGTGGCTGTGACAGGCACCGTGGGCAATGTGCTCACCCTACTGGCCTTGGCCATCCAGCCCAAGCTCCGTACCCGATTCAACCTGCTCATAGCCAACCTCACACTGGCTGATCTCCTCTACTGCACGCTCCTTCAGCCCTTCTCTGTGGACACCTACCTCCACCTGCACTGGCGCACCGGTGCCACCTTCTGCAGGGTATTTGGGC…
Constant_TEV_V2tail	ATCGATACCGGTGGACGCACCCCACCCAGCCTGGGTCCCCAAGATGAGTCCTGCACCACCGCCAGCTCCTCCCTGGCCAAGGACACTTCATCGACCGGTGAGAACCTGTACTTCCAGCTAAGATTAGATAAAAGTAAAGTGATTAACAGCGCATTAGAGCTGCTTAATGAGGTCGGAATCGAAGGTTTAACAACCCGTAAACTCGCCCAGAAGCTAGGTGTAGAGCAGCCTACATTGTATTGGCATGTAAAAAATAAGCGGGCTTTGCTCGACGCCTTAGCCATTGAGATGTTAGATAGGCACCATACTCACTTTTGCCCTTTAGAAGGGGAAAGCTGGCAAGATTTTTTACGTAATAACGCTAAAAGTTTTAGATGTGCTTTACTAAGTCATCGCGAT…

### Sheet: s5b_GPCR_ORFs
GPCR-ORF constructs
Name	Insert Sequence
GPR34-puro	tccatttcaggtgtcgtgagATGAGAAGTCATACCATAACAATGACGACAACTTCAGTCAGCAGCTGGCCTTACTCCTCCCACAGAATGCGCTTTATAACCAATCATAGCGACCAACCGCCACAAAACTTCTCAGCAACACCAAATGTTACTACCTGTCCCATGGATGAAAAATTGCTATCTACTGTGTTAACCACATCCTACTCTGTTATTTTCATCGTGGGACTGGTTGGGAACATAATCGCCCTCTATGTATTTCTGGGTATTCACCGTAAAAGAAATTCCATTCAAATTTATCTACTTAACGTAGCCATTGCAGACCTCCTACTCATCTTCTGCCTCCCTTTCCGAATAATGTATCATATTAACCAAAACAAGTGGACACTAGGTGTGATTCTGT…
GPR183-puro	tccatttcaggtgtcgtgagATGGATATACAAATGGCAAACAATTTTACTCCGCCCTCTGCAACTCCTCAGGGAAATGACTGTGACCTCTATGCACATCACAGCACGGCCAGGATAGTAATGCCTCTGCATTACAGCCTCGTCTTCATCATTGGGCTCGTGGGAAACTTACTAGCCTTGGTCGTCATTGTTCAAAACAGGAAAAAAATCAACTCTACCACCCTCTATTCAACAAATTTGGTGATTTCTGATATACTTTTTACCACCGCTTTGCCTACACGAATAGCCTACTATGCAATGGGCTTTGACTGGAGAATCGGAGATGCCTTGTGTAGGATAACTGCGCTAGTGTTTTACATCAACACATATGCAGGTGTGAACTTTATGACCTGCCTGAGTA…
GPR183-mCherry	agaagacaccgactctagagATGGATATACAAATGGCAAACAATTTTACTCCGCCCTCTGCAACTCCTCAGGGAAATGACTGTGACCTCTATGCACATCACAGCACGGCCAGGATAGTAATGCCTCTGCATTACAGCCTCGTCTTCATCATTGGGCTCGTGGGAAACTTACTAGCCTTGGTCGTCATTGTTCAAAACAGGAAAAAAATCAACTCTACCACCCTCTATTCAACAAATTTGGTGATTTCTGATATACTTTTTACCACCGCTTTGCCTACACGAATAGCCTACTATGCAATGGGCTTTGACTGGAGAATCGGAGATGCCTTGTGTAGGATAACTGCGCTAGTGTTTTACATCAACACATATGCAGGTGTGAACTTTATGACCTGCCTGAGTA…

### Sheet: s5c_EpCAM-CAR
CAR construct
Name	Insert Sequence
EpCAM-scFv-cd28hinge	TTCCCTTCAATTCAAGTAACAGGACAAGTTCAACTTGTACAATCCGGAAGTGAGTTAAAGAAGCCAGGTGCCAGTGTAAAGGTCAGTTGTAAGGCCAGTGGTTACACATTCACTAATTACGGTATGAATTGGGTCCGTCAAGCACCCGGACAAGGACTTGAGTGGATGGGATGGATCAATACTTACACAGGGGAGCCAACGTACGCCGACGACTTCAAGGGACGGTTCGTCTTCAGTCTCGACACGTCCGTCTCTACGGCATACTTGCAAATCTCAAGTCTCAAGGCTGAGGACACTGCCGTTTACTACTGTGCTAGGTGGTTGAGGGACTTTGATTACTGGGGCGCTGGAACTACAGTCACTGTTAGTTCCGGCGGCGGCGGATCCGGGGGGGGTGGC…

### Sheet: s5d_qPCR primers
qPCR primers
Gene	Forward primer	Reverse primer
hCXCR2	TCCGTCACTGATGTCTACCTGC	TCCTTCAGGAGTGAGACCACCT
hC5AR1	ATCTGGTGCCAGAACTTCCGAG	CTGTAGTCCACGCCACACAACA
hGPR34	CTGGTTGGGAACATAATCGCCC	GGCAGAAGATGAGTAGGAGGTC
hGPR84	CTCCAGAAGCATCTGCCAAAGC	GGCAAAGCAGAGGAACACAGCA
hGPR183	ACCACCGCTTTGCCTACACGAA	CACCACAGCAATGAAGCGGTCA
hCH25H	CAGACCCTCTACCAGCATGTGA	AGGCAGAACAGGATGTGGTGCA
hCYP3A4	CCGAGTGGATTTCCTTCAGCTG	TGCTCGTGGTTTCATAGCCAGC
hCYP7A1	CAAGCAAACACCATTCCAGCGAC	ATAGGATTGCCTTCCAAGCTGAC
hCYP7B1	GGAGCACATCATTTAGGCTTTC	CCCTTTCTTTTGACCTGTTGAC
hCYP27A1	GTGCTGCCTTTCTGGAAGCGAT	TAGCCAGACACCTGGATGCCAT
hCYP39A1	GAGGATGACCTGGAGAATCTCC	GCAGCCAAAATGGAGACAACATC

### Sheet: s5e_CRISPRa_sgRNA
Perturb-seq CRISPRa sgRNAs
Gene	Protospacer
C5AR1-1	GGAGGTGGTTAGAGTCCCCT
C5AR1-2	GTGGGTGTGTGCCCCGCAGA
C5AR1-3	GAGAGGGGCCGAGCCTGCAC
GPR183-1	GGCAGCCTCTCGACTGAAAA
GPR183-2	GTCATTACATGCTCAGTCAC
GPR183-3	GTCCAGGATGTGGAGTGGAC
GPR34-1	GCGGTCGTGGTGCAATTGGT
GPR34-2	GGGGCTCTTCCATCCGGTCG
GPR34-3	GTGAGCTTAAAGTTGTTCCA
GPR84-1	GGAAGAGTGAAACCACTCTG
GPR84-2	GGCAAAATGAGTAGGACCGG
GPR84-3	GCACTCTGAGGTAAGTAGCG
CXCR2-1	GCAGACAAGTCCGTTGGCGG
CXCR2-2	GAATCCCCGCACCTGACTGT
CXCR2-3	GAGCAGCTGTGGTGGCTGAA
NTC-1	GGTCCATGGGTGGAGTTACG
NTC-2	GGGACAAGTTGGACAGTTGC
NTC-3	GAACAATGGCTTCGTCGACT
NTC-5	GAGACACCGTAACTCGAATT
NTC-9	GAGCGCCGTTGTTGAGAAGA
CXCR6-1	GCCGCCCCTGTGTAACGCGT
CXCR6-2	GAGCCCCAAAGCAGAATGAA
CXCR6-3	GGATCTGAAGGACGGGAGTA
FCGR3A-1	GACCTTTGAGGGAGTAAAGG
FCGR3A-2	GTCAGTCTGAAGTCTGGCAA
FCGR3A-3	GCCCACCATAGAACAGGACC

### Sheet: s5f_CRISPRKO_sgRNA
CRISPR KO sgRNAs
Gene	Protospacer
KO_EpCAM-1	GTGCACCAACTGAAGTACAC
KO_EpCAM-2	TAATGTTATCACTATTGATC
KO_EpCAM-3	TGTCTGTGAAAACTACAAGC
KO_NTC-1	ACGGAGGCTAAGCGTCGCAA
KO_NTC-2	CGCTTCCGCGGCCCGTTCAA
KO_NTC-3	ATCGTTTCCGCTTAACGGCG
